# A temporal map of maternal immune activation-induced changes reveals a shift in neurodevelopmental timing and perturbed cortical development in mice

**DOI:** 10.1101/2020.06.13.150359

**Authors:** Cesar P. Canales, Myka L. Estes, Karol Cichewicz, Kartik Angara, John Paul Aboubechara, Scott Cameron, Kathryn Prendergast, Linda Su-Feher, Iva Zdilar, Ellie J. Kreun, Emma C. Connolly, Jin M. Seo, Jack B. Goon, Kathleen Farrelly, Tyler Stradleigh, Deborah van der List, Lori Haapanen, Judy Van de Water, Daniel Vogt, A. Kimberley McAllister, Alex S. Nord

## Abstract

**Background:** Environmental insults that activate the maternal immune system are potent primers of developmental neuropathology and maternal immune activation (MIA) has emerged as a risk factor for neurodevelopmental and psychiatric disorders. Animal models of MIA provide an opportunity to identify molecular pathways that initiate disease processes and lead to neuropathology and behavioral deficits in offspring. MIA-induced behaviors are accompanied by anatomical and neurochemical alterations in adult offspring that parallel those seen in affected human populations.

**Methods:** We performed transcriptional profiling and neuroanatomical characterization in a time course across mouse embryonic cortical development, following MIA via single injection of the viral mimic polyinosinic:polycytidylic acid (polyI:C) at E12.5. Transcriptional changes identified in the cortex of MIA offspring at E17.5 were validated and mapped to cortical neuroanatomy and cell types via protein analysis and immunohistochemistry.

**Results:** MIA induced strong transcriptomic signatures, including induction of genes associated with hypoxia, immune signaling, and angiogenesis. The acute response identified 6h after the MIA insult was followed by changes in proliferation, neuronal and glial differentiation, and cortical lamination that emerged at E14.5 and peaked at E17.5. Decreased numbers of proliferative cell types in germinal zones and alterations in neuronal and glial cell types across cortical lamina were identified in the MIA-exposed cortex.

**Conclusions:** MIA-induced transcriptomic signatures in fetal offspring overlap significantly with perturbations identified in neurodevelopmental disorders (NDDs), and provide novel insights into alterations in molecular and developmental timing processes linking MIA and neuropathology, potentially revealing new targets for development of novel approaches for earlier diagnosis and treatment of these disorders.
