## Supplementary material for "A temporal map of maternal immune activation-induced changes reveals a shift in neurodevelopmental timing and perturbed cortical development in mice": Sup Table 6

Sample ID	Age	Condition	Response	Animal ID	Litter ID	Liter size	HiSeq Lane #	Library barcode	Sex by Xist counts	Comments
MIA.e14.5.4.S53.L005	E14.5	PolyIC + IL-6 ant.	med	422.2	422	4	5	GCCAAT	M
MIA.e14.5.12.S14.L002	E14.5	PolyIC + IL-6 ant.	high	448.1	448	2	2	TGACCA	M
MIA.e14.5.9.S6.L001	E14.5	PolyIC + IL-6 ant.	med	534.4	534	5	1	CTTGTA	M
MIA.e14.5.15.S8.L001	E14.5	PolyIC + IL-6 ant.	high	537.4	537	9	1	GCCAAT	F
MIA.e14.5.10.S12.L002	E14.5	PolyIC + IL-6 ant.	high	537.1	537	9	2	GCCAAT	M
MIA.e14.5.11.S13.L002	E14.5	PolyIC + IL-6 ant.	high	537.3	537	9	2	ATGTCA	F
MIA.P0.4.S47.L006	P0	PolyIC + IL-6 ant.	high	444.7	444	7	6	GCCAAT	M
MIA.P0.9.S52.L006	P0	PolyIC + IL-6 ant.	high	444.5	444	7	6	ATGTCA	F
MMIA03.11.S89.L005.R1.001	P0	PolyIC + IL-6 ant.	high	444.1	444	7	10	ATTCCT	M
MMIA03.10.S61.L007.R1.001	P0	PolyIC + IL-6 ant.	high	444.2	444	7	11	ACTGAT	M
MMIA03.12.S62.L007.R1.001	P0	PolyIC + IL-6 ant.	high	444.6	444	7	11	ATCACG	F
MMIA03.13.S90.L005.R1.001	P0	PolyIC + IL-6 ant.	med	445.3	445	10	10	TTAGGC	F
MIA.P0.3.S36.L003	P0	PolyIC + IL-6 ant.	med	530.3	530	7	3	ACAGTG	M
MIA.P0.15.S48.L004	P0	PolyIC + IL-6 ant.	med	530.2	530	7	4	AGTCAA	F
MIA.P0.9.S42.L004	P0	PolyIC + IL-6 ant.	med	530.1	530	7	4	CGATGT	M
MIA.P0.10.S53.L006	P0	PolyIC + IL-6 ant.	med	530.7	530	7	6	CCGTCC	M
MIA.P0.6.S39.L003	P0	PolyIC + IL-6 ant.	high	551.4	551	5	3	CTTGTA	M
MIA.P0.11.S54.L006	P0	PolyIC + IL-6 ant.	high	551.5	551	5	6	GTCCGC	F
MIA.e12.5.1623.1.S50.L005	E12.5	PolyIC	med	1623.1	1623	9	8	GCCAAT	M
MIA.e12.5.1623.2.S51.L005	E12.5	PolyIC	med	1623.2	1623	9	8	CAGATC	F
MIA.e12.5.1644.3.S44.L004	E12.5	PolyIC	med	1644.3	1644	9	7	CTTGTA	M
MIA.e12.5.1644.4.S47.L005	E12.5	PolyIC	med	1644.4	1644	9	8	CGATGT	F
MIA.e12.5.1819.2.S39.L004	E12.5	PolyIC	high	1819.2	1819	9	7	CGATGT	M
MIA.e12.5.1819.4.S40.L004	E12.5	PolyIC	high	1819.4	1819	9	7	TGACCA	F
MIA.e12.5.1819.5.S43.L004	E12.5	PolyIC	high	1819.5	1819	9	7	CAGATC	M
MMIA03.08.S60.L007.R1.001	E14.5	PolyIC	high	414.1	414	10	11	GTGAAA	M	We could not track this Litter ID in our database due to tube mislabeling and assign it a new number. We confirmed sample molecular identity of the E14.5 timepoint and poly(I:C) treatment.
MIA.e14.5.8.S57.L005	E14.5	PolyIC	med	434.5	434	10	5	AGTTCC	M
MIA.e14.5.9.S58.L005	E14.5	PolyIC	med	434.8	434	10	5	ATGTCA	M
MIA.e14.5.4.S3.L001	E14.5	PolyIC	med	527.5	527	5	1	GTCCGC	F
MMIA03.07.S86.L005.R1.001	E14.5	PolyIC	med	527.4	527	5	10	AGTCAA	F
MMIA03.06.S57.L007.R1.001	E14.5	PolyIC	med	527.1	527	5	11	CTTGTA	M
MIA.e14.5.3.S2.L001	E14.5	PolyIC	med	532.6	532	10	1	CCGTCC	M
MIA.e14.5.10.S59.L005	E14.5	PolyIC	med	535.3	535	8	5	CCGTCC	M
MIA.e14.5.11.S60.L005	E14.5	PolyIC	med	535.5	535	8	5	GTCCGC	F
MMIA03.04.S85.L005.R1.001	E14.5	PolyIC	med	535.2	535	8	10	GCCAAT	F
MIA.e14.5.13.S7.L001	E14.5	PolyIC	high	552.7	552	8	1	ACAGTG	M
MIA.e14.5.14.S15.L002	E14.5	PolyIC	high	552.1	552	8	2	AGTTCC	M
MIA.e14.5.16.S16.L002	E14.5	PolyIC	high	552.4	552	8	2	ACAGTG	M
MIA.e17.5.1631.1.S52.L005	E17.5	PolyIC	med	1631.1	1631	10	8	CTTGTA	F
MIA.e17.5.1631.2.S53.L005	E17.5	PolyIC	med	1631.2	1631	10	8	AGTCAA	M
MIA.e17.5.1712.1.S54.L005	E17.5	PolyIC	high	1712.1	1712	8	8	AGTTCC	F
MIA.e17.5.1712.3.S55.L006	E17.5	PolyIC	high	1712.3	1712	8	9	CTTGTA	F
MIA.e17.5.1823.1.S56.L006	E17.5	PolyIC	med	1823.1	1823	7	9	AGTCAA	F
MIA.e17.5.1823.2.S57.L006	E17.5	PolyIC	med	1823.2	1823	7	9	AGTTCC	M
MIA.P0.8.S41.L003	P0	PolyIC	med	421.3	421	8	3	AGTTCC	M
MIA.P0.11.S44.L004	P0	PolyIC	high	427.1	427	3	4	ACAGTG	F
MIA.P0.5.S48.L006	P0	PolyIC	high	440.3	440	3	6	CAGATC	F
MIA.P0.2.S35.L003	P0	PolyIC	med	442.2	442	3	3	TGACCA	M
MIA.P0.14.S47.L004	P0	PolyIC	med	442.3	442	3	4	CTTGTA	F
MIA.P0.5.S38.L003	P0	PolyIC	high	447.1	447	5	3	CAGATC	M
MIA.P0.6.S49.L006	P0	PolyIC	high	447.5	447	5	6	CTTGTA	F
MMIA03.02.S56.L007.R1.001	P0	PolyIC	high	451.1	451	1	11	TGACCA	F
MIA.P0.7.S50.L006	P0	PolyIC	med	545.5	545	5	6	AGTCAA	M
MIA.P0.8.S51.L006	P0	PolyIC	med	545.3	545	5	6	AGTTCC	F
MMIA03.09.S88.L005.R1.001	P0	PolyIC	med	545.6	545	5	10	GAGTGG	M
MMIA03.01.S55.L007.R1.001	P0	PolyIC	med	545.7	545	5	11	CGATGT	F
MIA.e12.5.1635.4.S41.L004	E12.5	Saline	med	1635.4	1635	11	7	ACAGTG	F
MIA.e12.5.1635.5.S46.L004	E12.5	Saline	med	1635.5	1635	11	7	AGTTCC	M
MIA.e12.5.1646.3.S42.L004	E12.5	Saline	med	1646.3	1646	10	7	GCCAAT	F
MIA.e12.5.1646.4.S49.L005	E12.5	Saline	med	1646.4	1646	10	8	ACAGTG	M
MIA.e12.5.1858.1.S62.L006	E12.5	Saline	high	1858.1	1858	9	9	CGATGT	F
MMIA05.03.S91.L005.R1.001	E12.5	Saline	high	1866.2	1866	10	10	TAGCTT	F
MMIA05.02.S63.L007.R1.001	E12.5	Saline	high	1866.1	1866	10	11	GATCAG	M
MIA.e14.5.1.S1.L001	E14.5	Saline	med	412.3	412	9	1	TGACCA	M
MIA.e14.5.5.S10.L002	E14.5	Saline	med	412.4	412	9	2	CGATGT	M
MIA.e14.5.6.S11.L002	E14.5	Saline	med	412.6	412	9	2	CCGTCC	F
MIA.e14.5.1.S50.L005	E14.5	Saline	med	412.1	412	9	5	CGATGT	M
MIA.e14.5.2.S51.L005	E14.5	Saline	med	412.8	412	9	5	TGACCA	F
MIA.e14.5.3.S52.L005	E14.5	Saline	med	412.9	412	9	5	ACAGTG	M
MIA.e14.5.5.S54.L005	E14.5	Saline	med	431.2	431	12	5	CAGATC	M
MIA.e14.5.6.S55.L005	E14.5	Saline	med	431.5	431	12	5	CTTGTA	F
MIA.e14.5.7.S56.L005	E14.5	Saline	med	431.7	431	12	5	AGTCAA	F
MMIA04.05.S87.L005.R1.001	E14.5	Saline	med	1818.6	1818	9	10	CGTACG	M
MMIA04.08.S92.L005.R1.001	E14.5	Saline	med	1818.9	1818	9	10	GTTTCG	M
MMIA04.04.S59.L007.R1.001	E14.5	Saline	med	1818.1	1818	9	11	GTCCGC	M
MMIA04.07.S64.L007.R1.001	E14.5	Saline	med	1818.8	1818	9	11	GTGGCC	F
MIA.e17.5.1641.5.S45.L004	E17.5	Saline	med	1641.5	1641	11	7	AGTCAA	F
MIA.e17.5.1641.4.S48.L005	E17.5	Saline	med	1641.4	1641	11	8	TGACCA	M
MIA.e17.5.1826.3.S58.L006	E17.5	Saline	med	1826.3	1826	7	9	ATGTCA	F
MIA.e17.5.1826.4.S59.L006	E17.5	Saline	med	1826.4	1826	7	9	CCGTCC	M
MIA.e17.5.1842.1.S60.L006	E17.5	Saline	high	1842.1	1842	11	9	GTCCGC	M
MIA.e17.5.1842.11.S61.L006	E17.5	Saline	high	1842.11	1842	11	9	GTGAAA	F
MIA.P0.1.S34.L003	P0	Saline	high	411.8	411	10	3	CGATGT	M
MIA.P0.1.S44.L006	P0	Saline	high	411.6	411	10	6	CGATGT	F
MIA.P0.3.S46.L006	P0	Saline	med	432.5	432	5	6	ACAGTG	F
MIA.P0.7.S40.L003	P0	Saline	med	433.3	433	9	3	AGTCAA	M
MIA.P0.10.S43.L004	P0	Saline	med	433.4	433	9	4	TGACCA	F
MIA.P0.13.S46.L004	P0	Saline	med	433.5	433	9	4	CAGATC	F
MIA.P0.16.S49.L004	P0	Saline	med	433.2	433	9	4	AGTTCC	M
MMIA04.10.S93.L005.R1.001	P0	Saline	med	1843.1	1843	10	10	CCGTCC	M
MMIA04.11.S94.L005.R1.001	P0	Saline	med	1843.5	1843	10	10	GTCCGC	M
MMIA04.03.S58.L007.R1.001	P0	Saline	med	1843.10	1843	10	10	CCGTCC	F
