## Supplementary material for "A temporal map of maternal immune activation-induced changes reveals a shift in neurodevelopmental timing and perturbed cortical development in mice": Sup Table 17

gene.symbol	gene.name	chromosome	genetic.category	gene.score	syndromic	number.of.reports	MGI.symbol_ortholog
ADNP	Activity-dependent neuroprotector homeobox	20	Rare Single Gene Mutation, Syndromic	1	1	29	Adnp
ANK2	Ankyrin 2, neuronal	4	Rare Single Gene Mutation	1	0	12	Ank2
ANKRD11	ankyrin repeat domain 11	16	Rare Single Gene Mutation, Syndromic	2	1	40	Ankrd11
ARID1B	AT-rich interaction domain 1B	6	Rare Single Gene Mutation, Syndromic	1	1	37	Arid1b
ASH1L	Ash1 (absent, small, or homeotic)-like (Drosophila)	1	Rare Single Gene Mutation, Syndromic	1	0	12	Ash1l
ASXL3	Additional sex combs like 3 (Drosophila)	18	Rare Single Gene Mutation, Syndromic	1	1	17	Asxl3
BAZ2B	bromodomain adjacent to zinc finger domain 2B	2	Rare Single Gene Mutation	2	0	3	Baz2b
BCKDK	Branched chain ketoacid dehydrogenase kinase	16	Rare Single Gene Mutation	2	0	3	Bckdk
BCL11A	B-cell CLL/lymphoma 11A (zinc finger protein)	2	Rare Single Gene Mutation, Syndromic	2	1	16	Bcl11a
CACNA1D	calcium channel, voltage-dependent, L type, alpha 1D	3	Rare Single Gene Mutation, Syndromic, Genetic Association, Functional	2	0	18	Cacna1d
CACNA1H	calcium channel, voltage-dependent, alpha 1H subunit	16	Rare Single Gene Mutation	2	0	21	Cacna1h
CACNA2D3	Calcium channel, voltage-dependent, alpha 2/delta subunit 3	3	Rare Single Gene Mutation	2	0	5	Cacna2d3
CHD2	Chromodomain helicase DNA binding protein 2	15	Rare Single Gene Mutation, Syndromic	1	1	29	Chd2
CHD8	chromodomain helicase DNA binding protein 8	14	Rare Single Gene Mutation, Functional	1	1	34	Chd8
CIC	capicua transcriptional repressor	19	Rare Single Gene Mutation, Functional	2	1	5	Cic
CNOT3	CCR4-NOT transcription complex subunit 3	19	Rare Single Gene Mutation, Syndromic	2	1	4	Cnot3
CNTN4	contactin 4	3	Rare Single Gene Mutation, Syndromic, Genetic Association	2	0	20	Cntn4
CNTNAP2	contactin associated protein-like 2	7	Rare Single Gene Mutation, Syndromic, Genetic Association	2	1	60	Cntnap2
CTNND2	Catenin (cadherin-associated protein), delta 2	5	Rare Single Gene Mutation	2	0	4	Ctnnd2
CUL3	Cullin 3	2	Rare Single Gene Mutation, Genetic Association	1	0	15	Cul3
CUX1	cut like homeobox 1	7	Rare Single Gene Mutation, Functional	2	0	5	Cux1
DDX3X	DEAD (Asp-Glu-Ala-Asp) box helicase 3, X-linked	X	Rare Single Gene Mutation, Syndromic	2	1	13	D1Pas1
DDX3X	DEAD (Asp-Glu-Ala-Asp) box helicase 3, X-linked	X	Rare Single Gene Mutation, Syndromic	2	1	13	Ddx3x
DEAF1	DEAF1 transcription factor	11	Rare Single Gene Mutation, Syndromic	2	1	14	Deaf1
DIP2C	disco interacting protein 2 homolog C	10	Rare Single Gene Mutation	2	0	2	Dip2c
DSCAM	Down syndrome cell adhesion molecule	21	Rare Single Gene Mutation, Genetic Association	1	0	7	Dscam
DYRK1A	Dual-specificity tyrosine-(Y)-phosphorylation regulated kinase 1A	21	Rare Single Gene Mutation, Syndromic	1	1	33	Dyrk1a
ERBIN	erbb2 interacting protein	5	Rare Single Gene Mutation	2	0	5	Erbin
FOXP1	forkhead box P1	3	Rare Single Gene Mutation, Syndromic, Genetic Association, Functional	2	1	41	Foxp1
GABRB3	gamma-aminobutyric acid (GABA) A receptor, beta 3	15	Rare Single Gene Mutation, Genetic Association	2	0	37	Gabrb3
GIGYF2	GRB10 interacting GYF protein 2	2	Rare Single Gene Mutation	2	0	7	Gigyf2
GRIA1	glutamate ionotropic receptor AMPA type subunit 1	5	Rare Single Gene Mutation	2	0	5	Gria1
GRIN2B	glutamate receptor, inotropic, N-methyl D-apartate 2B	12	Rare Single Gene Mutation, Syndromic, Genetic Association	1	0	48	Grin2b
GRIP1	glutamate receptor interacting protein 1	12	Rare Single Gene Mutation	2	0	12	Grip1
ILF2	Interleukin enhancer binding factor 2	1	Rare Single Gene Mutation	2	0	4	Ilf2
INTS6	Integrator complex subunit 6	13	Rare Single Gene Mutation	2	0	4	Ints6
IRF2BPL	Interferon regulatory factor 2 binding protein-like	14	Rare Single Gene Mutation, Syndromic	2	1	5	Irf2bpl
KAT2B	K(lysine) acetyltransferase 2B	3	Rare Single Gene Mutation	2	0	5	Kat2b
KATNAL2	Katanin p60 subunit A-like 2	18	Rare Single Gene Mutation	1	0	8	Katnal2
KDM5B	Lysine (K)-specific demethylase 5B	1	Rare Single Gene Mutation, Syndromic	2	0	11	Kdm5b
KDM6A	lysine demethylase 6A	X	Rare Single Gene Mutation, Syndromic	2	0	6	Kdm6a
KMT2A	Lysine (K)-specific methyltransferase 2A	11	Rare Single Gene Mutation, Syndromic	1	1	17	Kmt2a
KMT2C	Lysine (K)-specific methyltransferase 2C	7	Rare Single Gene Mutation, Syndromic	2	1	14	Kmt2c
KMT5B	lysine methyltransferase 5B	11	Rare Single Gene Mutation, Syndromic	1	0	9	Kmt5b
LEO1	LEO1 homolog, Paf1/RNA polymerase II complex component	15	Rare Single Gene Mutation	2	0	3	Leo1
MAGEL2	MAGE-like 2	15	Rare Single Gene Mutation, Syndromic	2	1	15	Magel2
MBOAT7	membrane bound O-acyltransferase domain containing 7	19	Rare Single Gene Mutation, Syndromic	2	1	2	Mboat7
MECP2	Methyl CpG binding protein 2	X	Rare Single Gene Mutation, Syndromic, Functional	2	1	70	Mecp2
MED13	mediator complex subunit 13	17	Rare Single Gene Mutation, Syndromic	2	1	4	Med13
MED13L	Mediator complex subunit 13-like	12	Rare Single Gene Mutation, Syndromic	2	1	25	Med13l
MET	met proto-oncogene (hepatocyte growth factor receptor)	7	Rare Single Gene Mutation, Genetic Association, Functional	2	0	37	Met
MYT1L	Myelin transcription factor 1-like	2	Rare Single Gene Mutation, Syndromic, Genetic Association	1	0	16	Myt1l
NAA15	N(alpha)-acetyltransferase 15, NatA auxiliary subunit	4	Rare Single Gene Mutation, Syndromic	1	1	9	Naa15
NCKAP1	NCK-associated protein 1	2	Rare Single Gene Mutation	2	0	7	Nckap1
NLGN3	neuroligin 3	X	Rare Single Gene Mutation	2	0	32	Nlgn3
NRXN1	neurexin 1	2	Rare Single Gene Mutation, Syndromic, Genetic Association	2	0	74	Nrxn1
PHF3	PHD finger protein 3	6	Rare Single Gene Mutation	2	0	2	Phf3
POGZ	Pogo transposable element with ZNF domain	1	Rare Single Gene Mutation, Syndromic	1	1	23	Pogz
PTCHD1	patched domain containing 1	X	Rare Single Gene Mutation, Genetic Association	2	0	11	Ptchd1
PTEN	phosphatase and tensin homolog (mutated in multiple advanced cancers 1)	10	Rare Single Gene Mutation, Syndromic, Functional	1	1	53	Pten
RANBP17	RAN binding protein 17	5	Rare Single Gene Mutation	2	0	4	Ranbp17
RELN	Reelin	7	Rare Single Gene Mutation, Syndromic, Genetic Association, Functional	1	0	48	Reln
RIMS1	Regulating synaptic membrane exocytosis 1	6	Rare Single Gene Mutation, Genetic Association	2	0	5	Rims1
SCN2A	sodium channel, voltage-gated, type II, alpha subunit	2	Rare Single Gene Mutation, Syndromic	1	0	53	Scn2a
SCN9A	sodium voltage-gated channel alpha subunit 9	2	Rare Single Gene Mutation	2	0	5	Scn9a
SETD5	SET domain containing 5	3	Rare Single Gene Mutation, Syndromic	1	1	23	Setd5
SHANK2	SH3 and multiple ankyrin repeat domains 2	11	Rare Single Gene Mutation, Syndromic, Genetic Association, Functional	2	0	28	Shank2
SHANK3	SH3 and multiple ankyrin repeat domains 3	22	Rare Single Gene Mutation, Syndromic, Genetic Association, Functional	1	1	67	Shank3
SLC6A1	Solute carrier family 6 (neurotransmitter transporter), member 1	3	Rare Single Gene Mutation, Syndromic, Genetic Association	2	1	19	Slc6a1
SMARCC2	SWI/SNF related, matrix associated, actin dependent regulator of chromatin, subfamily c, member 2	12	Rare Single Gene Mutation, Syndromic, Functional	2	0	9	Smarcc2
SPAST	Spastin	2	Rare Single Gene Mutation	2	0	8	Spast
SRCAP	Snf2 related CREBBP activator protein	16	Rare Single Gene Mutation	2	0	5	Srcap
SRCAP	Snf2 related CREBBP activator protein	16	Rare Single Gene Mutation	2	0	5	Gm42715
SRSF11	serine and arginine rich splicing factor 11	1	Rare Single Gene Mutation	2	0	4	Srsf11
SYNGAP1	synaptic Ras GTPase activating protein 1	6	Rare Single Gene Mutation, Syndromic	1	1	46	Syngap1
TAOK2	TAO kinase 2	16	Rare Single Gene Mutation, Functional	2	0	5	Taok2
TBL1XR1	transducin beta like 1 X-linked receptor 1	3	Rare Single Gene Mutation, Syndromic	2	0	17	Tbl1xr1
TBR1	T-box, brain, 1	2	Rare Single Gene Mutation, Genetic Association	1	0	24	Tbr1
TCF20	Transcription factor 20 (AR1)	22	Rare Single Gene Mutation	2	0	8	Zfp957
TCF20	Transcription factor 20 (AR1)	22	Rare Single Gene Mutation	2	0	8	Tcf20
TNRC6B	Trinucleotide repeat containing 6B	22	Rare Single Gene Mutation	2	0	6	Tnrc6b
TRIO	Trio Rho guanine nucleotide exchange factor	5	Rare Single Gene Mutation	2	0	20	Trio
TRIP12	Thyroid hormone receptor interactor 12	2	Rare Single Gene Mutation, Syndromic	1	1	14	Trip12
UBN2	ubinuclein 2	7	Rare Single Gene Mutation	2	0	3	Ubn2
UPF3B	UPF3B, regulator of nonsense mediated mRNA decay	X	Rare Single Gene Mutation, Syndromic	2	1	12	Upf3b
USP15	ubiquitin specific peptidase 15	12	Rare Single Gene Mutation	2	0	3	Usp15
USP7	Ubiquitin specific peptidase 7 (herpes virus-associated)	16	Rare Single Gene Mutation, Syndromic	2	0	6	Usp7
WAC	WW domain containing adaptor with coiled-coil	10	Rare Single Gene Mutation, Syndromic	2	1	16	Wac
WDFY3	WD repeat and FYVE domain containing 3	4	Rare Single Gene Mutation, Functional	2	0	12	Wdfy3
